# Co-evolutionary Distance Prediction for Flexibility Prediction

**DOI:** 10.1101/2020.10.15.340752

**Authors:** Dominik Schwarz, Guy Georges, Sebastian Kelm, Jiye Shi, Anna Vangone, Charlotte M. Deane

## Abstract

Co-evolution analysis can be used to accurately predict residue-residue contacts from multiple sequence alignments. The introduction of machine-learning techniques has enabled substantial improvements in precision and a shift from predicting binary contacts to predicting distances between pairs of residues. These developments have significantly improved the accuracy of *de novo* prediction of static protein structures. Here we examine the potential of these residue-residue distance predictions to predict protein flexibility rather than static structure. We used DMPfold to predict distance distributions for every residue pair in a set of proteins that showed both rigid and flexible behaviour. Residue pairs that were in contact in at least one reference structure were considered and classified as rigid, flexible or neither. The predicted distance distribution of each residue pair was analysed for local maxima of probability indicating the most likely distance or distances between a pair of residues. The average number of local maxima per residue pair was found to be different between the sets of rigid and flexible residue pairs. Flexible residue pairs more often had multiple local maxima in their predicted distance distribution than rigid residue pairs suggesting that the shape of predicted distance distributions is predictive of rigidity or flexibility of residue pairs.
