## Supplementary material for "Co-evolutionary Distance Prediction for Flexibility Prediction": SI Table 2

pdb_id	chain_id	loop_start	loop_end
1FKB	A	64	70
1GPR	A	14	20
1E1Q	A	44	50
1OPS	A	34	43
1GPR	A	151	157
1WHI	A	11	17
1VMO	A	26	32
1OPS	A	17	22
1OPS	A	50	59
1OPS	A	26	32
1RIS	A	81	86
3FIB	A	215	229
2HNP	A	257	263
1CHU	A	271	277
1FQN	A	29	38
1DYW	A	131	136
1WHI	A	88	103
1E1Q	A	64	70
1UBQ	A	16	22
1GE8	A	54	64
